# Integration of light quality signals regulates ABA abundance and stomatal movements during seedling establishment

**DOI:** 10.1101/2024.09.24.614678

**Authors:** Mathilda Gustavsson, Lionel Hill, Keara A. Franklin, Ashley J. Pridgeon

**Affiliations:** School of Biological Sciences, Life Sciences Building, University of Bristol, BS8 1TQ; John Innes Centre, Norwich Research Park, Norwich, NR4 7UH

## Abstract

Obtaining sufficient light for photosynthesis and avoiding desiccation are two key challenges faced by seedlings during early establishment. Perception of light quality via specialised photoreceptors signals the availability of sunlight for photosynthesis. Canopy shade is depleted in red (R) and enriched in far-red (FR) light, lowering R:FR ratio, while direct sunlight and sunflecks contain UV-B. The balance of these wavelengths can determine the developmental strategy adopted by seedlings to either avoid shade, via stem elongation, or promote the expansion of photosynthetic organs. How seedlings regulate stomatal movements in different light environments is poorly understood. Using FR and UV-B supplementation to mimic aspects of canopy shade and sunlight respectively, we monitored stomatal apertures in *Arabidopsis thaliana* cotyledons. We show that low R:FR inhibits stomatal opening via a mechanism involving PHYTOCHROME INTERACTING FACTOR 4 (PIF4) and increased abscisic acid (ABA). In contrast, UV-B perceived by the UV RESISTANCE LOCUS 8 (UVR8) photoreceptor antagonises this response to promote stomatal opening in a response requiring phototropin photoreceptors. The convergence of phytochrome and UVR8 signalling to control ABA abundance enables plants to coordinate stem elongation and water use during seedling establishment in dynamic light environments.
