## Supplementary table for "Integration of light quality signals regulates ABA abundance and stomatal movements during seedling establishment"

### Sheet: Lines
Genotype	Description	Mutant descriptions/accession numbers	Reference
Col-0	The Columbia-0 ecotype	N/A
Ws	The Wassilewskija ecotype	N/A
uvr8-6	UV-B photoreceptor mutant	SALK_033468	10.1038/emboj.2009.4
phot1-5/phot2-1	Blue light phototropin double mutant	fast neutron (phot1-5) TDNA (phot2-1)	10.1126/science.291.5511.2138
phyB	phyB mutant in the Ws ecotype	T-DNA	https://doi.org/10.1105/tpc.015164
pif4-101	pif4 single mutant	SAIL_114_G06	10.1038/nature06520
pif7-2	pif7 single mutant	SAIL_622_G02	10.1105/tpc.107.052142
pif4-101/pif5-3	pif4 pif5 double mutant	SAIL_114_G06 (pif4-101) SALK_087012 (pif5-3)	10.1038/nature06520
pif4-2/pif7-1	pif4 pif7 double mutant	SAIL_1288_E07 (pif4-2) 2nd exon TDNA insertion (pif7-1)	10.1105/tpc.107.052142
hy5/hyh	hy5 hyh double mutant in the Ws ecotype	hy5-ks50 hyh	10.1101/gad.969702
nced3/5	nced3 nced5 double mutant	GK_129B08 (nced3-2) GK_328D05 (nced5-2)	10.1111/j.1365-313X.2011.04887.x
q1124	ABA quadruple receptor mutant	pyr1 (Q169* nonsense mutation) SALK_054640 (pyl1) CSHL_GT2864 (pyl2) SAIL_517_C08 (pyl4)	10.1126/science.1173041
bg1	bg1 single mutant	SALK_122533	10.1016/j.cell.2006.07.034
ost1-3	ost1 single mutant	SALK_008068	10.1093/pcp/pcf188
tt4	tt4 single mutant	EMS mutant	10.1046/j.1365-313x.1995.08050659.x
cop1	cop1 single mutant	substitution mutant Gln283STOP (cop1-4)	10.1105/tpc.6.4.487
blus1-3	blus1 single mutant	SALK_000221	10.1038/ncomms3094

### Sheet: Primers
Primer name	Sequence	Description
LBb1.3
